# Sex Chromosomes and Gonads Shape the Sex-Biased Transcriptomic Landscape in Tlr7-Mediated Demyelination During Aging

**DOI:** 10.1101/2023.09.19.558439

**Authors:** Chloe Lopez-Lee, Lay Kodama, Li Fan, Man Ying Wong, Nessa R. Foxe, Laraib Jiaz, Fangmin Yu, Pearly Ye, Jingjie Zhu, Kendra Norman, Eileen Ruth Torres, Rachel D. Kim, Gergey Alzaem Mousa, Dena Dubal, Shane Liddelow, Wenjie Luo, Li Gan

## Abstract

Demyelination occurs in aging and associated diseases, including Alzheimer’s disease. Several of these diseases exhibit sex differences in prevalence and severity. Biological sex primarily stems from sex chromosomes and gonads releasing sex hormones. To dissect mechanisms underlying sex differences in demyelination of aging brains, we constructed a transcriptomic atlas of cell type-specific responses to illustrate how sex chromosomes, gonads, and their interaction shape responses to demyelination. We found that sex-biased oligodendrocyte and microglial responses are driven by interaction of sex chromosomes and gonads prior to myelin loss. Post demyelination, sex chromosomes mainly guide microglial responses, while gonadal composition influences oligodendrocyte signaling. Significantly, ablation of the X-linked gene Toll-like receptor 7 (*Tlr7*), which exhibited sex-biased expression during demyelination, abolished the sex-biased responses and protected against demyelination.

**One-sentence summary:** Cell type-specific processes underlying aged demyelination are sex-biased and mediated by *Tlr7*.
