## Supplementary material for "Sex Chromosomes and Gonads Shape the Sex-Biased Transcriptomic Landscape in Tlr7-Mediated Demyelination During Aging": Table S6

### Sheet: OL_3wk5wk_Overlap
Gene	3 wk avg_log2FC	3 wk adj p val	5 wk avg_log2FC	5 wk adj p val
Plp1	-1.62461	7.49e-272	0.710284	1.76899e-50		All comparisons are XXO CPZ vs. XYT CPZ
Map7	-1.12249	7.63e-148	0.252508	0.000504095
Mog	-1.10402	2.05e-93	0.293968	2.74467e-05
Aplp1	-1.0017	7.99e-100	0.313299	1.09446e-05
Apod	-0.933009	2.27e-59	0.673021	3.49903e-06
Mobp	-0.914794	1.65e-114	0.278736	0.000396007
Tenm2	-0.888033	4.14e-43	-0.292016	5.31783e-05
Sgk1	-0.886309	2.44e-84	0.520647	3.29195e-17
Edil3	-0.868455	6.89e-194	0.260268	1.00891e-12
Cdh2	-0.858406	9.47e-61	0.538426	5.01072e-17
Zbtb16	-0.781078	7.28e-70	0.48552	7.49959e-14
Plcl1	-0.757977	6.75e-131	0.599416	7.36548e-44
Ptprd	-0.732743	2.32e-127	0.303492	1.34707e-06
Gm42418	-0.697274	3.17e-88	-0.284549	5.2135e-08
Phlpp1	-0.695687	1.32e-126	0.193181	1.5561e-05
St18	-0.659733	2.42e-94	0.282426	3.80663e-06
Apoe	-0.651031	3.05e-71	0.450257	9.32964e-17
Tubb4a	-0.618903	2.94e-40	0.250918	0.0261238
Ncam1	-0.577949	2.19e-78	0.13049	0.023992
Cmss1	-0.542653	9.38e-75	-0.437557	6.6096e-16
Atp8a1	-0.510988	1.94e-55	0.227781	0.00650708
AY036118	-0.508662	2.69e-63	-0.26783	9.44767e-05
Hecw2	-0.49381	4.02e-55	0.282929	2.40238e-05
Qk	-0.487549	1.7e-86	0.225352	6.87356e-09
Cdc42bpa	-0.467268	7.84e-54	0.249199	3.38034e-06
Mast4	-0.457038	1.15e-58	0.311533	3.35341e-07
Pcdh9	-0.426845	5.95e-96	0.191655	0.00108215
Frmd5	-0.389202	1.16e-50	0.207008	8.6562e-05
Itsn2	-0.37208	5.7e-36	0.279008	0.022437
4930419G24Rik	-0.351367	3.77e-40	-0.535835	2.71623e-26
Npas3	-0.332342	4.09e-21	-0.315068	1.36153e-07
Arhgef2	-0.318815	1.06e-41	-0.328265	1.35133e-06
Rsrp1	-0.259104	1.55e-23	0.252293	0.000215269
Vmp1	-0.250406	4.89e-27	0.337966	5.24981e-07
Neat1	-0.215446	1.73e-10	-0.426729	1.83804e-21
Fmnl2	-0.201857	4.04e-23	0.249152	0.0303626
Slc44a1	-0.197756	4.12e-34	0.299275	7.39766e-07
Gm37459	-0.186625	3.35e-18	-0.653112	1.84523e-30
Rbm39	0.127795	7.77e-21	0.260414	4.2205e-07
Camk1d	0.133361	9.53e-23	-0.505422	7.65093e-19
Sox10	0.19085	1.56e-26	-0.313324	0.003413
Kdm6a	0.273066	2.63e-30	0.490593	2.06323e-13
Creb5	0.293274	1.8e-42	-0.292926	0.00019341
Dock1	0.345099	0.345099	-0.306411	1.31686e-10
Kirrel3	0.366717	1.1e-23	-0.30307	0.0143386
Snhg11	0.60949	1.63e-53	0.33662	1.21312e-10
Ttr	0.621416	1.24e-35	0.797883	3.22114e-15
H3f3b	0.794859	5.03e-69	-0.250472	0.0440691
Xist	3.0344	0	3.88482	0

### Sheet: 5wk_OL_XXOvsXYT_CPZ
	p_val	avg_log2FC	pct.1	pct.2	p_val_adj
Xist	0	3.88482	0.882	0.001	0
Tsix	3.8e-203	1.64784	0.429	0.002	1.02e-198
Ptgds	1.04e-42	1.47859	0.544	0.32	2.8e-38
Ttr	1.12e-19	0.797883	0.322	0.243	3.01e-15
Plp1	6.13e-55	0.710284	0.974	0.943	1.64e-50
Apod	1.29e-10	0.673021	0.768	0.713	3.47e-06
AC149090.1	1.02e-34	0.64372	0.443	0.228	2.72e-30
Cst3	9.42e-22	0.639891	0.41	0.255	2.52e-17
Plcl1	2.57e-48	0.599416	0.977	0.95	6.89e-44
Cldn11	1.34e-17	0.571215	0.502	0.372	3.58e-13
Cdh2	1.81e-21	0.538426	0.568	0.41	4.86e-17
Sgk1	1.21e-21	0.520647	0.624	0.459	3.24e-17
Cd81	1.25e-18	0.520637	0.505	0.355	3.34e-14
Itm2b	1.52e-19	0.513445	0.534	0.379	4.06e-15
Kdm6a	7.32e-18	0.490593	0.511	0.382	1.96e-13
Zbtb16	2.77e-18	0.48552	0.496	0.339	7.41e-14
Apoe	3.42e-21	0.450257	0.907	0.841	9.15e-17
Gsn	6.25e-10	0.41883	0.273	0.184	1.67e-05
Dbndd2	2.29e-11	0.407065	0.524	0.412	6.12e-07
Kctd13	1.42e-10	0.405691	0.382	0.288	3.79e-06
Shisa4	1.06e-10	0.40539	0.359	0.263	2.84e-06
Mal	1.07e-09	0.404793	0.508	0.429	2.86e-05
Sez6l2	3.93e-09	0.39896	0.379	0.297	0.000105327
Hsp90b1	1.89e-08	0.382595	0.322	0.231	0.000505758
Lpar1	1.4e-08	0.381702	0.29	0.202	0.000375754
Tmbim1	4.91e-09	0.354635	0.325	0.234	0.000131576
Abca2	3.34e-09	0.348932	0.359	0.254	8.94e-05
45176	4.27e-11	0.34816	0.755	0.679	1.14e-06
Gm11659	6.89e-08	0.347693	0.355	0.268	0.00184669
Efnb3	1.48e-08	0.339184	0.446	0.345	0.000395879
Atp6v0c	4.05e-08	0.338348	0.266	0.196	0.00108378
Vmp1	1.94e-11	0.337966	0.723	0.617	5.2e-07
Snhg11	4.53e-15	0.33662	0.668	0.52	1.21e-10
Cd9	3.46e-09	0.332355	0.372	0.266	9.26e-05
Kdm5c	6.37e-07	0.323751	0.268	0.189	0.0170536
Tmeff1	1.26e-08	0.323705	0.411	0.306	0.00033823
Igsf11	1.74e-08	0.320526	0.464	0.359	0.000466937
Srsf2	1.07e-07	0.318633	0.402	0.306	0.00286151
Aplp1	4.05e-10	0.313299	0.736	0.64	1.08e-05
Mast4	1.23e-11	0.311533	0.946	0.92	3.3e-07
Ptprd	4.95e-11	0.303492	0.975	0.968	1.33e-06
Slc44a1	2.72e-11	0.299275	0.783	0.695	7.29e-07
Gria2	1.01e-10	0.29662	0.526	0.401	2.71e-06
Mog	1.01e-09	0.293968	0.825	0.771	2.71e-05
Hecw2	8.88e-10	0.282929	0.869	0.803	2.38e-05
St18	1.4e-10	0.282426	0.959	0.951	3.75e-06
Itsn2	8.34e-07	0.279008	0.626	0.536	0.0223489
Mobp	1.46e-08	0.278736	0.79	0.728	0.000391408
Jam3	4.26e-07	0.265255	0.514	0.422	0.011397
Rbm39	1.56e-11	0.260414	0.862	0.773	4.19e-07
Edil3	3.63e-17	0.260268	0.962	0.969	9.71e-13
Map7	1.86e-08	0.252508	0.886	0.843	0.000498496
Rsrp1	8.03e-09	0.252293	0.754	0.653	0.000215073
Tubb4a	9.65e-07	0.250918	0.755	0.692	0.0258532
Cdc42bpa	1.25e-10	0.249199	0.893	0.819	3.36e-06
Fmnl2	1.13e-06	0.249152	0.761	0.683	0.0302576
Fus	3e-07	0.248142	0.53	0.437	0.00803002
Atp8a1	2.39e-07	0.227781	0.809	0.772	0.00639374
Qk	2.48e-13	0.225352	0.995	0.996	6.65e-09
Frmd5	3.19e-09	0.207008	0.984	0.969	8.53e-05
Phlpp1	5.7e-10	0.193181	0.976	0.963	1.53e-05
Pcdh9	3.95e-08	0.191655	0.999	0.999	0.00105797
Ncam1	8.94e-07	0.13049	0.947	0.899	0.0239488
Gm47283	1.27e-10	0.124484	0.504	0.399	3.4e-06
Sox2ot	2.72e-07	-0.156556	0.958	0.97	0.00729854
Kcnip4	1.08e-12	-0.165813	0.214	0.334	2.89e-08
Pakap	7.3e-07	-0.199739	0.765	0.789	0.019551
Anks1b	1.68e-06	-0.221834	0.739	0.787	0.0449167
Bcas1	1.7e-09	-0.242439	0.833	0.856	4.56e-05
H3f3b	1.57e-06	-0.250472	0.338	0.372	0.0420792
AY036118	3.44e-09	-0.26783	0.703	0.758	9.22e-05
Arap2	4.44e-14	-0.278517	0.828	0.875	1.19e-09
Fnbp1	2.8e-17	-0.283727	0.932	0.943	7.5e-13
Gm42418	1.92e-12	-0.284549	0.911	0.95	5.14e-08
Tenm2	1.94e-09	-0.292016	0.412	0.413	5.19e-05
Creb5	7.07e-09	-0.292926	0.62	0.688	0.000189394
Kirrel3	5.34e-07	-0.30307	0.723	0.797	0.0143152
Dock1	4.81e-15	-0.306411	0.822	0.889	1.29e-10
Zfhx2	1.97e-07	-0.313138	0.275	0.353	0.00527925
Sox10	1.23e-07	-0.313324	0.556	0.594	0.00330441
Npas3	5e-12	-0.315068	0.764	0.829	1.34e-07
Gm26917	2.31e-09	-0.318883	0.34	0.42	6.18e-05
Pex5l	9.91e-18	-0.319958	0.961	0.979	2.65e-13
Arhgef2	4.88e-11	-0.328265	0.581	0.66	1.31e-06
Gm32036	5.81e-08	-0.328603	0.348	0.433	0.00155713
Prex1	1.26e-07	-0.338204	0.218	0.29	0.00337834
Sytl2	1.25e-12	-0.341877	0.557	0.673	3.34e-08
Syne1	3.81e-10	-0.354063	0.403	0.482	1.02e-05
Galnt5	3.96e-07	-0.35616	0.222	0.299	0.0106112
44986	1.61e-21	-0.371411	0.858	0.899	4.31e-17
Bcas1os2	6.5e-10	-0.384664	0.403	0.494	1.74e-05
Sorcs3	4.05e-10	-0.386452	0.305	0.408	1.09e-05
Tmod1	4.92e-12	-0.403265	0.419	0.526	1.32e-07
Rbfox1	3.95e-14	-0.40378	0.142	0.254	1.06e-09
2900052L18Rik	8.84e-11	-0.405593	0.279	0.372	2.37e-06
Neat1	6.69e-26	-0.426729	0.889	0.944	1.79e-21
Cmss1	2.4e-20	-0.437557	0.543	0.69	6.42e-16
Epha5	1.42e-09	-0.452371	0.225	0.296	3.8e-05
Camk1d	2.77e-23	-0.505422	0.367	0.538	7.43e-19
4930419G24Rik	9.78e-31	-0.535835	0.786	0.886	2.62e-26
Gm37459	6.44e-35	-0.653112	0.616	0.746	1.72e-30
Insyn2a	5.08e-30	-0.668324	0.352	0.495	1.36e-25
Uty	3.65e-136	-1.07251	0.001	0.256	9.78e-132
Eif2s3y	1.2e-178	-1.33604	0	0.32	3.21e-174

### Sheet: 5wk_OL_OvariesvsTestes_CPZ
	p_val	avg_log2FC	pct.1	pct.2	p_val_adj
Sorcs3	1.05684e-43	-0.537831	0.347	0.466	2.83064e-39
Grm7	3.23407e-39	-0.530822	0.46	0.565	8.66214e-35
Epha5	2.14806e-24	-0.525667	0.252	0.312	5.75337e-20
Xist	2.96773e-43	-0.507504	0.47	0.618	7.94876e-39
Slc4a10	1.18796e-26	-0.445944	0.205	0.277	3.18182e-22
A230001M10Rik	4.75373e-25	-0.418527	0.349	0.432	1.27324e-20
C030029H02Rik	2.8324e-41	-0.414029	0.611	0.712	7.58629e-37
Fbxw15	2.09249e-18	-0.397623	0.187	0.254	5.60452e-14
Spock3	1.13276e-31	-0.389743	0.621	0.705	3.034e-27
Nav3	4.30083e-16	-0.389592	0.361	0.426	1.15194e-11
Npas3	1.32392e-38	-0.368178	0.784	0.848	3.54598e-34
Pcdh15	2.29017e-18	-0.363659	0.52	0.572	6.134e-14
Ralyl	3.15858e-10	-0.349399	0.287	0.328	8.45993e-06
Tenm2	1.8979e-13	-0.343106	0.381	0.426	5.08335e-09
Tmod1	1.21227e-22	-0.329068	0.443	0.518	3.24693e-18
Gm37459	3.17101e-29	-0.328398	0.689	0.731	8.49323e-25
Tsix	1.02176e-16	-0.326363	0.229	0.308	2.73667e-12
Robo1	1.13141e-06	-0.317959	0.241	0.279	0.0303036
Syne1	1.35743e-22	-0.314948	0.434	0.486	3.63574e-18
Pde1c	2.87693e-18	-0.313799	0.514	0.566	7.70557e-14
Fnbp1	2.32502e-49	-0.309254	0.937	0.947	6.22734e-45
Creb5	8.32924e-28	-0.307118	0.649	0.697	2.2309e-23
Dcc	1.64814e-10	-0.301364	0.454	0.48	4.41439e-06
Arsg	2.0558e-20	-0.300421	0.336	0.393	5.50626e-16
Cald1	6.24112e-19	-0.296446	0.352	0.401	1.67162e-14
Nlgn1	2.3853e-15	-0.290743	0.589	0.596	6.38877e-11
A330049N07Rik	4.86149e-16	-0.290224	0.495	0.565	1.3021e-11
4930419G24Rik	6.93436e-23	-0.289977	0.826	0.862	1.8573e-18
Shtn1	1.50795e-21	-0.289485	0.52	0.573	4.03888e-17
Sytl2	5.82951e-19	-0.27964	0.574	0.643	1.56138e-14
Scmh1	7.61896e-15	-0.273927	0.281	0.327	2.04066e-10
Immp2l	1.26717e-10	-0.270003	0.279	0.299	3.39398e-06
Galnt5	1.81453e-12	-0.268584	0.247	0.3	4.86004e-08
Fmn1	4.71251e-11	-0.254324	0.374	0.425	1.2622e-06
Kctd16	3.24577e-08	-0.247334	0.341	0.369	0.000869346
44986	4.59868e-23	-0.242101	0.885	0.912	1.23171e-18
Insyn2a	9.38357e-19	-0.239141	0.428	0.447	2.5133e-14
Lrrtm3	1.53861e-11	-0.238989	0.443	0.476	4.12101e-07
Mir99ahg	1.54488e-12	-0.238687	0.474	0.505	4.13781e-08
Tanc2	3.98203e-15	-0.235139	0.549	0.592	1.06655e-10
Cadps	8.7347e-09	-0.234916	0.421	0.452	0.00023395
Pakap	3.15336e-20	-0.234044	0.794	0.82	8.44596e-16
Tmtc2	4.72185e-14	-0.233848	0.66	0.684	1.2647e-09
Nbas	3.63865e-17	-0.231302	0.622	0.643	9.74575e-13
Erbb4	9.25888e-13	-0.229642	0.866	0.879	2.4799e-08
Anks1b	4.28814e-13	-0.228368	0.737	0.769	1.14854e-08
Kcnab1	1.18801e-11	-0.225106	0.549	0.574	3.18196e-07
Glcci1	1.75361e-13	-0.224896	0.34	0.38	4.69688e-09
Gm16168	3.23037e-08	-0.224772	0.42	0.447	0.000865223
Ctnna3	1.60511e-11	-0.224186	0.678	0.722	4.29914e-07
Sybu	1.17571e-09	-0.223399	0.227	0.264	3.14902e-05
Lrrc4c	8.9307e-11	-0.221344	0.805	0.829	2.392e-06
Bach2	2.36669e-09	-0.214489	0.459	0.495	6.33894e-05
Dpyd	3.72324e-09	-0.214173	0.258	0.267	9.97234e-05
Magi2	1.4802e-31	-0.212644	0.995	0.998	3.96457e-27
Dock10	8.39093e-16	-0.206488	0.982	0.989	2.24743e-11
Dock1	4.97639e-17	-0.204579	0.853	0.871	1.33288e-12
Neat1	8.69261e-12	-0.203098	0.917	0.938	2.32823e-07
Zfhx2	5.34824e-13	-0.199916	0.3	0.328	1.43247e-08
Magi1	2.43315e-14	-0.197701	0.531	0.552	6.51694e-10
Pakap.1	2.17086e-10	-0.197039	0.509	0.535	5.81442e-06
Adgrl3	3.77298e-09	-0.196365	0.41	0.419	0.000101055
Psd3	2.82985e-12	-0.19631	0.376	0.403	7.57947e-08
Pex5l	6.39914e-16	-0.194946	0.97	0.975	1.71395e-11
Aebp2	1.11858e-17	-0.194269	0.361	0.373	2.996e-13
Pacrg	7.20632e-08	-0.193892	0.524	0.532	0.00193014
Mthfd1l	2.5793e-09	-0.193653	0.305	0.345	6.90841e-05
Cttnbp2	1.19762e-13	-0.192264	0.622	0.644	3.20771e-09
Gm42413	2.0303e-17	-0.191866	0.483	0.484	5.43795e-13
Pls1	2.2681e-12	-0.189316	0.438	0.457	6.07488e-08
Cep85l	9.90209e-10	-0.189188	0.233	0.264	2.65217e-05
4930420G21Rik	2.52165e-07	-0.188982	0.354	0.378	0.00675399
Srgap1	1.03981e-11	-0.188366	0.518	0.522	2.78502e-07
Fbxo7	1.70355e-14	-0.188279	0.405	0.422	4.5628e-10
Crppa	1.76849e-10	-0.187685	0.416	0.433	4.73672e-06
Bin1	5.41295e-19	-0.18754	0.849	0.847	1.44981e-14
Wipf1	5.01443e-12	-0.187393	0.541	0.556	1.34307e-07
Extl3	5.25734e-08	-0.182838	0.334	0.35	0.00140813
Pvt1	5.94258e-11	-0.182021	0.553	0.565	1.59166e-06
Gm48512	7.41062e-08	-0.181906	0.281	0.307	0.00198486
A330015K06Rik	1.55818e-06	-0.181606	0.457	0.475	0.0417342
Gm47283	8.01605e-10	-0.180985	0.437	0.461	2.14702e-05
Cdkl5	3.72985e-08	-0.178124	0.268	0.305	0.000999004
Gm11149	1.25423e-14	-0.177292	0.555	0.568	3.35933e-10
Hivep2	4.25844e-08	-0.175298	0.27	0.283	0.00114058
Cobl	4.89715e-07	-0.175041	0.282	0.305	0.0131165
Jpx	3.92639e-11	-0.173772	0.262	0.274	1.05164e-06
2900052L18Rik	2.37351e-11	-0.172551	0.335	0.351	6.3572e-07
Arhgef2	2.14626e-11	-0.171791	0.639	0.657	5.74854e-07
Rev3l	3.36063e-11	-0.170789	0.486	0.501	9.00112e-07
Ano4	1.11169e-13	-0.168608	0.845	0.878	2.97755e-09
Sned1	7.0537e-08	-0.166906	0.241	0.263	0.00188926
Supt20	2.72689e-10	-0.166841	0.241	0.26	7.3037e-06
Dusp16	4.73705e-10	-0.166196	0.361	0.378	1.26877e-05
Kif13a	3.32193e-14	-0.16555	0.736	0.742	8.89746e-10
Zmym4	7.88282e-12	-0.164809	0.399	0.41	2.11133e-07
Ttc28	1.69451e-08	-0.163749	0.256	0.27	0.000453858
Arap2	2.42531e-10	-0.161904	0.864	0.878	6.49595e-06
Kif3c	2.36352e-09	-0.161333	0.261	0.279	6.33046e-05
Dennd4a	9.96143e-11	-0.15956	0.438	0.453	2.66807e-06
Rab11fip2	1.98667e-13	-0.159055	0.374	0.379	5.3211e-09
Immp1l	1.46352e-09	-0.157925	0.436	0.45	3.91988e-05
Aig1	3.01303e-10	-0.157877	0.527	0.543	8.07011e-06
Ncoa7	4.46382e-11	-0.157753	0.296	0.304	1.19559e-06
Wls	5.94032e-08	-0.156329	0.264	0.276	0.00159106
Atp8b1	2.63519e-07	-0.155151	0.283	0.299	0.0070581
Prkn	1.048e-06	-0.154977	0.582	0.599	0.0280696
Glrb	2.00862e-08	-0.153257	0.301	0.315	0.00053799
Mdga2	1.78466e-08	-0.152684	0.849	0.872	0.000478003
D1Ertd622e	7.9912e-10	-0.15138	0.294	0.306	2.14036e-05
Btbd9	1.64746e-08	-0.150828	0.33	0.344	0.000441257
Tank	5.01119e-11	-0.149349	0.262	0.269	1.3422e-06
Kcnk13	1.00447e-06	-0.148936	0.474	0.493	0.0269036
C130071C03Rik	1.70789e-08	-0.148886	0.304	0.313	0.00045744
Fndc3a	9.74697e-12	-0.14389	0.289	0.287	2.61063e-07
Smarca2	7.25842e-13	-0.143601	0.348	0.35	1.9441e-08
Dis3l2	1.3466e-15	-0.143589	0.465	0.456	3.60674e-11
Srgap2	2.3336e-10	-0.143265	0.253	0.256	6.25032e-06
Scaper	5.70975e-10	-0.143256	0.396	0.406	1.5293e-05
Samd4	2.71683e-08	-0.140562	0.571	0.578	0.000727677
Prex1	6.08023e-10	-0.140552	0.254	0.262	1.62853e-05
Zbtb20	9.32279e-12	-0.140494	0.925	0.922	2.49702e-07
Zfp532	4.55339e-09	-0.138352	0.487	0.497	0.000121958
Vwa8	1.69929e-07	-0.137228	0.249	0.266	0.00455137
Plekha5	1.56613e-09	-0.136597	0.476	0.477	4.19471e-05
Gm26936	6.75183e-08	-0.135459	0.517	0.524	0.00180841
Mef2a	2.87218e-07	-0.134661	0.406	0.418	0.00769284
Bcas1os2	2.80585e-08	-0.134555	0.455	0.464	0.000751518
Apc	1.96502e-12	-0.131428	0.571	0.569	5.26311e-08
Gm35188	1.47297e-07	-0.131395	0.516	0.527	0.00394521
Ncald	1.57767e-07	-0.131043	0.359	0.369	0.00422563
Opcml	2.79991e-10	-0.129505	0.548	0.581	7.49928e-06
Srsf10	1.23341e-08	-0.129399	0.262	0.273	0.000330357
Amph	4.94494e-08	-0.129321	0.455	0.466	0.00132445
Ptn	1.73387e-08	-0.129131	0.694	0.69	0.000464401
Lrp1b	4.25415e-13	-0.128121	0.986	0.991	1.13943e-08
Dop1b	2.48856e-10	-0.12679	0.256	0.261	6.66535e-06
Zfp704	2.02653e-07	-0.126562	0.365	0.376	0.00542785
Jmjd1c	6.43725e-13	-0.12646	0.58	0.569	1.72415e-08
Mrtfb	3.2037e-08	-0.125407	0.251	0.259	0.000858078
Smurf2	8.92179e-12	-0.125405	0.377	0.369	2.38961e-07
Plxdc2	2.99924e-08	-0.125333	0.857	0.88	0.000803316
Micu2	3.8037e-11	-0.124375	0.291	0.29	1.01878e-06
Cipc	2.04013e-10	-0.123844	0.505	0.506	5.46428e-06
Btbd8	7.7312e-08	-0.123803	0.266	0.277	0.00207073
Kcnq1ot1	6.43693e-07	-0.1238	0.392	0.395	0.0172407
Tmem126a	9.25886e-07	-0.123716	0.322	0.333	0.0247989
Macf1	9.46686e-08	-0.122778	0.591	0.602	0.0025356
Tmem178b	1.5251e-09	-0.122743	0.805	0.796	4.08482e-05
Dtna	1.89126e-08	-0.119748	0.537	0.529	0.000506556
Dnm3	3.89551e-09	-0.119737	0.956	0.96	0.000104337
Nbea	8.10582e-11	-0.118984	0.802	0.79	2.17106e-06
Trim2	4.10433e-14	-0.117818	0.774	0.752	1.0993e-09
Sox2ot	1.46704e-09	-0.117153	0.966	0.973	3.92933e-05
Pde8a	1.6663e-10	-0.115505	0.671	0.657	4.46302e-06
Ylpm1	2.21461e-09	-0.114908	0.352	0.355	5.93162e-05
Insr	1.85688e-09	-0.113905	0.412	0.411	4.97348e-05
Rif1	3.43902e-10	-0.113659	0.335	0.334	9.21107e-06
Fam126a	1.29803e-06	-0.11297	0.276	0.282	0.0347665
Rab40c	3.38958e-13	-0.112043	0.505	0.491	9.07865e-09
Stard9	3.25441e-07	-0.111364	0.265	0.271	0.00871662
Cd2ap	2.67705e-09	-0.110839	0.329	0.331	7.17022e-05
Bcas1	1.43535e-07	-0.110202	0.846	0.851	0.00384444
Rps6ka5	2.7379e-10	-0.109678	0.502	0.495	7.3332e-06
Dync1li2	2.49082e-09	-0.108845	0.431	0.427	6.67141e-05
Calm2	3.2229e-07	-0.108679	0.251	0.251	0.00863222
Prag1	1.59669e-07	-0.108193	0.276	0.276	0.00427657
Zbtb38	2.26079e-09	-0.107766	0.314	0.311	6.0553e-05
Mast2	1.78764e-06	-0.106923	0.255	0.263	0.0478801
Slain1	5.1463e-11	-0.106638	0.678	0.663	1.37839e-06
Ttll7	6.93788e-07	-0.106466	0.725	0.727	0.0185824
Dnajc6	3.17137e-07	-0.106459	0.427	0.425	0.0084942
Sort1	2.56561e-08	-0.104057	0.389	0.384	0.000687174
Tut4	5.01713e-07	-0.102951	0.446	0.443	0.0134379
Bod1l	5.68097e-11	-0.10224	0.315	0.307	1.52159e-06
Tnrc6c	2.25117e-13	-0.102171	0.567	0.548	6.02953e-09
Vps8	3.79328e-09	-0.101392	0.524	0.515	0.000101599
Krit1	2.93077e-09	0.100016	0.467	0.404	7.84978e-05
Rasa3	1.42834e-06	0.1005	0.401	0.347	0.0382567
Atf7	3.55188e-09	0.100667	0.435	0.376	9.51335e-05
Rpsa	7.23692e-07	0.100757	0.259	0.213	0.0193834
Scarb2	2.36894e-11	0.102113	0.381	0.315	6.34497e-07
Rnf13	4.02517e-14	0.102412	0.66	0.577	1.0781e-09
Edil3	2.4421e-10	0.102612	0.961	0.972	6.54093e-06
Phactr1	4.32066e-07	0.103083	0.715	0.657	0.0115725
Ppp1r12b	1.26668e-19	0.103276	0.355	0.276	3.39268e-15
Asxl2	9.29846e-08	0.10401	0.407	0.349	0.0024905
Sdccag8	3.52054e-12	0.104437	0.29	0.231	9.42941e-08
Rassf2	4.00474e-07	0.104513	0.351	0.299	0.0107263
Rfx3	6.98059e-11	0.105311	0.327	0.267	1.86968e-06
Ppp1r13b	2.89079e-10	0.10601	0.299	0.243	7.7427e-06
Dusp11	1.69791e-10	0.106214	0.349	0.287	4.54768e-06
Sf3b1	7.79189e-11	0.106911	0.453	0.385	2.08698e-06
Phlpp1	3.97228e-07	0.106946	0.968	0.955	0.0106394
Rap1gds1	1.25909e-12	0.10763	0.375	0.306	3.37235e-08
Mtmr2	2.5968e-09	0.107984	0.419	0.356	6.95526e-05
Hmox2	4.1579e-08	0.108335	0.29	0.239	0.00111365
Pan3	4.79147e-10	0.108952	0.462	0.393	1.28335e-05
Ewsr1	4.52047e-12	0.108959	0.39	0.324	1.21076e-07
Myrf	2.47675e-10	0.110042	0.412	0.346	6.63373e-06
Itsn2	1.84182e-08	0.110051	0.616	0.552	0.000493313
Rnf144a	1.05965e-06	0.110196	0.37	0.316	0.0283816
Smap1	5.05723e-13	0.110508	0.268	0.207	1.35453e-08
Fut8	2.11464e-07	0.110872	0.45	0.391	0.00566386
Hnrnpa2b1	4.24655e-08	0.112143	0.767	0.708	0.0011374
Csnk2a1	1.26793e-16	0.112169	0.352	0.277	3.39602e-12
Clk4	4.58926e-10	0.11243	0.428	0.36	1.22919e-05
Numb	3.65363e-07	0.112454	0.305	0.254	0.00978589
Cux1	2.36525e-12	0.112807	0.284	0.224	6.33509e-08
Srrm2	1.20793e-07	0.113004	0.871	0.827	0.00323533
Pcyt2	1.40176e-06	0.113343	0.32	0.27	0.0375447
Trappc10	8.49154e-10	0.113744	0.425	0.359	2.27438e-05
Nkx2-2os	1.77162e-07	0.114178	0.258	0.209	0.00474512
Acap2	3.91973e-08	0.11425	0.61	0.545	0.00104986
Zfand3	1.2527e-14	0.114587	0.476	0.394	3.35524e-10
Ddx5	2.88982e-08	0.114597	0.82	0.765	0.000774009
Ptpra	5.3341e-11	0.114627	0.538	0.465	1.42869e-06
Csf1	3.80963e-12	0.114807	0.27	0.21	1.02037e-07
Kat6b	9.91217e-09	0.115386	0.287	0.23	0.000265488
Paxbp1	5.73315e-17	0.115394	0.428	0.347	1.53557e-12
Nars	9.2584e-10	0.116475	0.276	0.22	2.47977e-05
Retreg1	1.06191e-07	0.117901	0.52	0.457	0.00284423
Srsf5	1.38011e-09	0.118625	0.425	0.36	3.6965e-05
Otud7b	4.61818e-08	0.11944	0.739	0.677	0.00123693
Cspp1	1.78671e-14	0.120152	0.301	0.233	4.78552e-10
Ywhaq	1.16646e-08	0.120899	0.71	0.644	0.000312426
Bcl2l1	2.09251e-11	0.122213	0.619	0.541	5.60459e-07
Slmap	8.10601e-11	0.122285	0.271	0.214	2.17111e-06
Aplp2	4.11101e-11	0.122469	0.529	0.454	1.10109e-06
Dnmt3a	4.13297e-08	0.122497	0.43	0.368	0.00110697
Inf2	1.11868e-10	0.123923	0.349	0.284	2.99626e-06
Wdr20	2.92555e-12	0.124013	0.422	0.35	7.8358e-08
Cdh2	9.51372e-11	0.125232	0.571	0.494	2.54815e-06
Vmp1	8.29553e-13	0.126033	0.727	0.649	2.22187e-08
Arhgef10	5.18282e-14	0.126165	0.629	0.545	1.38817e-09
Manf	1.94637e-08	0.12675	0.253	0.201	0.000521315
Daam2	2.93793e-08	0.127324	0.645	0.579	0.000786895
Elavl3	4.59902e-09	0.12745	0.517	0.449	0.00012318
Fam13c	4.19988e-07	0.129266	0.532	0.469	0.011249
Abcg1	6.36539e-10	0.129678	0.344	0.28	1.70491e-05
Cryab	1.28451e-06	0.130321	0.32	0.268	0.0344042
Gnao1	4.68187e-08	0.130761	0.861	0.82	0.00125399
Chuk	5.50534e-14	0.130983	0.348	0.275	1.47455e-09
Mbp	7.16198e-13	0.131188	0.97	0.972	1.91827e-08
AY036118	3.57426e-10	0.131468	0.785	0.719	9.5733e-06
Tsc1	3.70421e-07	0.132626	0.351	0.294	0.00992137
Tmem59	3.0592e-09	0.132755	0.34	0.279	8.19375e-05
Actn4	5.75246e-08	0.132907	0.313	0.256	0.00154074
Paip2	4.26284e-11	0.133002	0.531	0.454	1.14176e-06
Lrrn1	8.11379e-09	0.133711	0.316	0.258	0.00021732
Slc22a17	1.19808e-06	0.133863	0.296	0.243	0.0320894
Fxr1	7.69251e-10	0.134124	0.415	0.347	2.06036e-05
Tmem245	1.44579e-07	0.134144	0.274	0.222	0.00387241
Ugt8a	1.20964e-08	0.134549	0.704	0.639	0.00032399
Rpl13	9.31523e-10	0.135272	0.271	0.213	2.49499e-05
Tmbim1	6.35991e-09	0.135698	0.318	0.259	0.000170344
Rere	9.86359e-09	0.136958	0.82	0.769	0.000264186
Usp54	1.74673e-13	0.137815	0.656	0.571	4.67844e-09
Slc16a7	3.07782e-09	0.138188	0.3	0.241	8.24364e-05
Ankrd12	1.78699e-18	0.138361	0.612	0.514	4.78627e-14
Mia2	5.4239e-10	0.138361	0.305	0.242	1.45274e-05
Lpar1	8.2982e-07	0.138758	0.273	0.222	0.0222259
Ccp110	1.79718e-06	0.13935	0.378	0.322	0.0481357
Cdk19	3.21183e-12	0.139864	0.9	0.848	8.60256e-08
Rffl	2.11125e-08	0.140678	0.538	0.471	0.000565476
Litaf	8.45014e-07	0.141192	0.536	0.475	0.0226329
Zfyve1	9.44502e-10	0.141744	0.279	0.218	2.52975e-05
Lzts2	1.69792e-10	0.142078	0.282	0.221	4.5477e-06
Lgi3	8.77503e-09	0.142307	0.461	0.393	0.00023503
Map7	7.5404e-08	0.14395	0.87	0.829	0.00201962
Tecr	1.34975e-07	0.145637	0.302	0.245	0.00361517
Gm11659	6.85687e-10	0.145997	0.358	0.293	1.83654e-05
Atp6v0b	2.30176e-13	0.146244	0.53	0.445	6.16502e-09
Slc48a1	3.43209e-07	0.146653	0.312	0.256	0.00919252
Iars	6.70817e-08	0.146935	0.315	0.256	0.00179672
Ppp1r16b	1.58332e-13	0.147169	0.846	0.778	4.24076e-09
Slc38a2	7.98279e-09	0.147934	0.662	0.593	0.000213811
Mink1	8.09473e-11	0.148094	0.391	0.319	2.16809e-06
45176	6.24175e-10	0.1516	0.753	0.686	1.67179e-05
Cyth1	1.21042e-08	0.152534	0.495	0.425	0.000324199
Dock9	2.65304e-09	0.152563	0.685	0.615	7.10591e-05
Thra	8.81241e-11	0.152646	0.453	0.378	2.36031e-06
Tmeff1	9.61689e-09	0.154033	0.372	0.307	0.000257579
Dusp15	1.65965e-10	0.155022	0.282	0.218	4.4452e-06
Chn2	9.24888e-13	0.155447	0.336	0.264	2.47722e-08
Phactr4	1.7491e-13	0.156148	0.291	0.219	4.68479e-09
Mapt	1.13027e-13	0.156409	0.958	0.947	3.02733e-09
Mag	1.89364e-09	0.157691	0.792	0.738	5.07193e-05
Ddx46	5.30986e-15	0.157985	0.341	0.263	1.42219e-10
Lcorl	3.84287e-15	0.158587	0.536	0.445	1.02927e-10
Atp2a2	9.2679e-10	0.15905	0.38	0.312	2.48232e-05
Calm1	3.00341e-14	0.159084	0.292	0.219	8.04432e-10
Plxnb3	3.02654e-10	0.159769	0.282	0.219	8.10629e-06
Ppia	7.57535e-11	0.159873	0.336	0.267	2.02898e-06
Frmd5	1.07371e-14	0.161166	0.983	0.98	2.87584e-10
Ikzf2	4.35187e-10	0.161424	0.326	0.26	1.1656e-05
Pik3c2b	1.2837e-10	0.163014	0.38	0.308	3.43826e-06
Hnrnpdl	6.32783e-14	0.16328	0.589	0.501	1.69485e-09
Gjc3	1.2296e-14	0.164295	0.838	0.765	3.29335e-10
Crebrf	1.96208e-18	0.16485	0.376	0.29	5.25524e-14
Mat2a	7.53527e-11	0.16611	0.641	0.564	2.01825e-06
4930512B01Rik	3.2374e-08	0.167767	0.25	0.194	0.000867106
Hsp90ab1	1.18563e-11	0.168027	0.394	0.317	3.17559e-07
Srsf7	2.75563e-11	0.168231	0.546	0.465	7.38067e-07
Canx	5.55226e-10	0.168919	0.338	0.27	1.48712e-05
Rnf130	2.51883e-11	0.169032	0.433	0.355	6.74643e-07
Dip2a	6.27247e-07	0.169415	0.543	0.482	0.0168002
Endod1	4.35711e-10	0.169758	0.295	0.231	1.16701e-05
Zfand6	6.87764e-13	0.170469	0.362	0.286	1.84211e-08
Psap	1.20428e-10	0.171932	0.527	0.449	3.22556e-06
Shisa4	3.59435e-09	0.173142	0.383	0.315	9.62712e-05
Abcc5	4.49152e-16	0.173787	0.417	0.326	1.20301e-11
Hip1	2.5392e-10	0.174904	0.475	0.4	6.80098e-06
Jam3	1.19364e-13	0.176645	0.496	0.408	3.19705e-09
Scd2	9.23896e-09	0.178087	0.802	0.747	0.000247456
Tmed10	1.70726e-13	0.179025	0.417	0.334	4.57273e-09
Gm26917	6.17239e-14	0.180646	0.405	0.32	1.65321e-09
Ralgps1	1.70423e-14	0.181742	0.656	0.566	4.56462e-10
Qk	2.38183e-22	0.182022	0.992	0.993	6.37948e-18
Tspan2	1.16777e-09	0.182503	0.681	0.613	3.12776e-05
Gng12	5.45144e-10	0.182711	0.321	0.254	1.46011e-05
Nfasc	4.38745e-07	0.185317	0.856	0.817	0.0117513
St3gal3	2.7223e-11	0.187325	0.567	0.486	7.2914e-07
Ssbp2	1.04619e-07	0.190647	0.272	0.216	0.00280212
Pcsk1n	1.52741e-14	0.190945	0.279	0.202	4.09101e-10
Hapln2	6.41733e-08	0.192092	0.389	0.325	0.00171882
Tubb4a	6.12535e-12	0.192192	0.77	0.707	1.64061e-07
Kndc1	2.17866e-08	0.196197	0.401	0.334	0.000583531
Ptpn11	7.168e-13	0.197327	0.474	0.388	1.91988e-08
Cdc37l1	1.36382e-15	0.197387	0.904	0.855	3.65286e-11
Fus	3.5384e-18	0.197759	0.543	0.44	9.47726e-14
Htra1	1.27798e-11	0.198068	0.279	0.209	3.42293e-07
mt-Cytb	7.47172e-12	0.198586	0.252	0.184	2.00123e-07
Kat2b	7.46288e-12	0.198867	0.414	0.334	1.99886e-07
Polr3e	5.10946e-12	0.19901	0.302	0.23	1.36852e-07
Oxr1	2.89445e-13	0.201792	0.719	0.639	7.75249e-09
Map4k5	4.40967e-18	0.202599	0.559	0.456	1.18109e-13
Ankub1	8.17644e-11	0.202896	0.345	0.274	2.18998e-06
Tsc22d4	4.61169e-10	0.203537	0.282	0.217	1.2352e-05
Igsf11	2.70541e-14	0.205989	0.448	0.359	7.24618e-10
Hspa8	2.64735e-10	0.208031	0.271	0.205	7.09066e-06
Cpm	1.84589e-08	0.208333	0.285	0.225	0.000494402
Tfdp2	2.18036e-21	0.209505	0.397	0.295	5.83989e-17
Klhl2	7.2691e-16	0.211587	0.806	0.733	1.94696e-11
Mog	3.91594e-13	0.213367	0.824	0.768	1.04885e-08
Sirt2	1.51246e-12	0.213905	0.371	0.291	4.05097e-08
Adipor2	7.5291e-15	0.227448	0.761	0.677	2.01659e-10
Sez6l2	1.03211e-08	0.231054	0.357	0.292	0.000276441
mt-Co1	5.48996e-10	0.232298	0.38	0.309	1.47043e-05
Ptma	2.2377e-14	0.232483	0.573	0.481	5.99346e-10
Cmss1	6.4584e-15	0.23893	0.62	0.531	1.72982e-10
Srsf2	3.03266e-16	0.240472	0.418	0.323	8.12266e-12
Dgki	6.5146e-09	0.240557	0.814	0.779	0.000174487
Kctd13	4.29925e-13	0.242289	0.379	0.297	1.15151e-08
Fbxl5	3.27805e-18	0.243901	0.605	0.502	8.77992e-14
Reep5	6.84456e-15	0.245219	0.388	0.299	1.83325e-10
Atp6v0c	1.99495e-11	0.24687	0.288	0.219	5.34329e-07
Rsrp1	4.34242e-26	0.24911	0.788	0.681	1.16307e-21
Pstpip2	2.17747e-14	0.25144	0.671	0.589	5.83213e-10
Lamp1	1.01741e-17	0.251752	0.539	0.437	2.72504e-13
Tuba1a	1.42286e-16	0.252315	0.31	0.223	3.81098e-12
Abca1	9.49973e-19	0.253191	0.588	0.484	2.54441e-14
Abca2	1.90061e-16	0.255362	0.339	0.249	5.0906e-12
mt-Co3	3.31637e-09	0.255787	0.37	0.303	8.88257e-05
Mllt3	9.92261e-18	0.261249	0.266	0.182	2.65767e-13
Mast4	8.06869e-23	0.263056	0.941	0.921	2.16112e-18
Gm42418	1.56546e-21	0.272998	0.938	0.9	4.19293e-17
Mast3	1.5874e-19	0.274691	0.686	0.588	4.25169e-15
Tmod2	7.81681e-30	0.280295	0.813	0.709	2.09365e-25
mt-Atp6	5.89561e-10	0.289262	0.308	0.242	1.57908e-05
Dbndd2	4.95018e-19	0.28972	0.535	0.429	1.32586e-14
Itpk1	2.80492e-29	0.292177	0.546	0.414	7.5127e-25
Klf13	2.02024e-26	0.29267	0.587	0.461	5.41101e-22
Fmnl2	3.2015e-21	0.292698	0.76	0.671	8.5749e-17
AC149090.1	3.35209e-24	0.293932	0.415	0.299	8.97824e-20
Mal	6.04832e-16	0.298249	0.504	0.41	1.61998e-11
Ttr	8.56192e-14	0.298587	0.291	0.318	2.29323e-09
Mobp	1.51953e-23	0.300161	0.781	0.689	4.06992e-19
Arid5b	7.42809e-19	0.306624	0.374	0.275	1.98954e-14
Hspa5	7.04912e-13	0.312449	0.26	0.191	1.88804e-08
Cd9	9.44158e-26	0.313348	0.402	0.284	2.52883e-21
Dscaml1	6.85399e-23	0.31538	0.781	0.705	1.83577e-18
Slc44a1	1.03619e-32	0.317956	0.785	0.68	2.77534e-28
Ubb	1.98518e-24	0.323364	0.332	0.224	5.3171e-20
Spock1	3.31388e-14	0.327904	0.631	0.565	8.87589e-10
Cd81	3.49403e-26	0.333955	0.518	0.394	9.35841e-22
Aplp1	1.83733e-30	0.338997	0.758	0.648	4.9211e-26
Itm2b	6.66182e-32	0.3427	0.553	0.416	1.7843e-27
Cerk	1.20918e-21	0.3432	0.469	0.36	3.23868e-17
Trf	2.22482e-26	0.346788	0.94	0.895	5.95895e-22
Apoe	1.32676e-40	0.358692	0.924	0.849	3.55359e-36
Gsn	4.69399e-22	0.364222	0.263	0.171	1.25724e-17
Tmsb4x	2.05444e-27	0.373179	0.301	0.191	5.50262e-23
Fth1	1.55442e-29	0.376078	0.76	0.646	4.16336e-25
Plcl1	4.69589e-51	0.38988	0.973	0.95	1.25775e-46
Cst3	6.28037e-29	0.413431	0.419	0.294	1.68213e-24
Hsp90b1	7.18897e-28	0.421071	0.313	0.203	1.92549e-23
Plp1	4.02669e-72	0.458659	0.965	0.948	1.07851e-67
Cldn11	2.17424e-33	0.472982	0.489	0.364	5.82348e-29
H2-D1	2.34134e-34	0.506992	0.295	0.176	6.27103e-30
C4b	2.39088e-45	0.518446	0.35	0.205	6.40373e-41
Zbtb16	6.5896e-68	0.618776	0.453	0.265	1.76496e-63
Sgk1	8.38867e-117	0.869984	0.554	0.31	2.24682e-112
Apod	2.38077e-64	0.89521	0.786	0.662	6.37665e-60
Ptgds	3.26217e-37	0.904167	0.497	0.377	8.73739e-33

### Sheet: 5wk_OL_XXvsXY_CPZ
	p_val	avg_log2FC	pct.1	pct.2	p_val_adj
Eif2s3y	0	-1.47777	0	0.403	0
Uty	0	-1.12553	0	0.284	0
Cmss1	2.94916e-83	-0.591705	0.495	0.701	7.89902e-79
Camk1d	1.27676e-69	-0.573996	0.342	0.541	3.41967e-65
Gm42418	1.56546e-86	-0.526086	0.892	0.961	4.19293e-82
Gm26917	9.00307e-42	-0.431336	0.303	0.455	2.41138e-37
C4b	1.01192e-31	-0.410035	0.226	0.355	2.71033e-27
Tmsb4x	6.05606e-40	-0.406244	0.191	0.33	1.62206e-35
AY036118	1.09806e-50	-0.388058	0.702	0.829	2.94104e-46
Trf	2.58023e-28	-0.346283	0.91	0.929	6.91088e-24
Insyn2a	9.68917e-21	-0.31924	0.394	0.506	2.59515e-16
H2-D1	3.39553e-21	-0.281025	0.197	0.293	9.09459e-17
Actb	8.60369e-17	-0.276321	0.419	0.521	2.30441e-12
Rpsa	1.78535e-15	-0.26213	0.203	0.287	4.78188e-11
Abca1	3.69123e-16	-0.234383	0.496	0.596	9.88658e-12
Fth1	8.82517e-10	-0.223399	0.677	0.742	2.36373e-05
Rps8	1.34341e-13	-0.221825	0.254	0.337	3.5982e-09
Apod	6.2432e-13	-0.219485	0.694	0.768	1.67218e-08
Gm37459	2.03889e-14	-0.219432	0.679	0.761	5.46097e-10
1700111E14Rik	1.68827e-06	-0.201671	0.345	0.403	0.0452187
Gm32036	5.86084e-09	-0.201507	0.343	0.414	0.000156977
H3f3b	1.08553e-10	-0.20089	0.336	0.413	2.90749e-06
Sox10	3.67745e-11	-0.19781	0.536	0.618	9.84967e-07
Maml2	5.69855e-07	-0.195656	0.387	0.449	0.015263
Bcas1os2	1.74356e-09	-0.189649	0.431	0.506	4.66994e-05
Hnrnpa2b1	1.04867e-14	-0.184248	0.707	0.784	2.80876e-10
Rpl13	5.33341e-12	-0.18285	0.214	0.284	1.4285e-07
Tpt1	5.38039e-13	-0.182347	0.186	0.255	1.44108e-08
Ptma	1.36622e-07	-0.1799	0.501	0.567	0.00365928
Srrm2	4.36078e-13	-0.179847	0.83	0.878	1.16799e-08
Prpf4b	6.05695e-08	-0.176484	0.602	0.665	0.00162229
Eif1	2.17553e-12	-0.176032	0.279	0.358	5.82693e-08
2900052L18Rik	5.22441e-10	-0.175519	0.315	0.387	1.39931e-05
Rasa3	7.65877e-13	-0.170391	0.342	0.424	2.05133e-08
Ermn	8.10563e-11	-0.167261	0.523	0.604	2.17101e-06
Neat1	1.84897e-15	-0.16518	0.915	0.946	4.95228e-11
4930419G24Rik	5.11794e-12	-0.163438	0.824	0.877	1.37079e-07
Dnaja2	1.56631e-10	-0.159117	0.212	0.277	4.19521e-06
Sgk1	5.36102e-07	-0.155057	0.405	0.468	0.014359
Fam13c	3.44122e-13	-0.154723	0.466	0.554	9.21695e-09
Psmc6	1.38346e-10	-0.150265	0.237	0.306	3.70546e-06
Tm9sf3	3.54579e-09	-0.146522	0.258	0.321	9.49705e-05
Trappc10	1.99712e-12	-0.145679	0.36	0.44	5.3491e-08
Ncl	1.31496e-06	-0.145599	0.276	0.332	0.03522
Calm1	2.17563e-09	-0.144267	0.23	0.294	5.8272e-05
Abcg1	2.12287e-07	-0.143426	0.289	0.347	0.00568591
Itpk1	8.26779e-10	-0.142555	0.449	0.525	2.21444e-05
Eef1a1	9.58414e-09	-0.139748	0.41	0.479	0.000256702
Prex1	3.31949e-08	-0.138225	0.236	0.293	0.000889093
1810026B05Rik	4.3264e-07	-0.136983	0.292	0.35	0.0115878
Purb	3.40237e-14	-0.135529	0.191	0.257	9.11292e-10
Canx	6.14217e-07	-0.133913	0.282	0.338	0.0164512
Gm10863	1.05131e-08	-0.133863	0.427	0.497	0.000281583
Eif4g2	4.079e-09	-0.133033	0.257	0.32	0.000109252
Ate1	3.74807e-13	-0.13296	0.232	0.301	1.00388e-08
Slc38a2	5.23856e-09	-0.132635	0.6	0.67	0.000140309
Inf2	2.98522e-10	-0.132624	0.29	0.356	7.99562e-06
Atp6v0b	2.50095e-10	-0.132141	0.457	0.534	6.69853e-06
Sfpq	1.01184e-11	-0.131846	0.505	0.586	2.71012e-07
Ppia	8.92523e-11	-0.131031	0.275	0.343	2.39053e-06
Hnrnpu	1.15863e-07	-0.130197	0.573	0.639	0.00310327
Gjc3	9.84156e-09	-0.129586	0.781	0.834	0.000263596
Slc48a1	1.16873e-10	-0.129127	0.259	0.322	3.13032e-06
Lamp1	2.52804e-11	-0.128995	0.456	0.535	6.77111e-07
Kcnj10	9.85875e-08	-0.127453	0.236	0.291	0.00264057
Phyhipl	5.16338e-08	-0.127362	0.403	0.468	0.00138296
Rpl6	2.84129e-11	-0.127288	0.217	0.281	7.61011e-07
Dync1h1	1.82835e-08	-0.126063	0.328	0.392	0.000489706
Nars	2.27097e-10	-0.125	0.224	0.285	6.08257e-06
Prdm2	1.932e-07	-0.124496	0.254	0.31	0.00517466
Csnk2a1	1.27512e-10	-0.123929	0.288	0.355	3.41529e-06
Arhgef2	4.38301e-07	-0.121622	0.625	0.686	0.0117395
Paxbp1	5.60032e-10	-0.120898	0.36	0.43	1.49999e-05
Iars	9.15801e-09	-0.1205	0.262	0.321	0.000245288
H3f3a	2.83581e-08	-0.116947	0.273	0.332	0.000759543
Tafa5	7.36212e-08	-0.11632	0.474	0.539	0.00197187
Mia2	1.5742e-07	-0.115768	0.252	0.306	0.00421633
Tcf25	3.75383e-08	-0.114272	0.541	0.608	0.00100543
Tuba1a	3.75822e-07	-0.113812	0.245	0.298	0.010066
Sars	1.01323e-10	-0.113541	0.241	0.304	2.71384e-06
Amd1	3.53225e-07	-0.113174	0.277	0.332	0.00946078
Fbxl5	3.78659e-08	-0.1131	0.527	0.592	0.0010142
Cadm1	4.70762e-07	-0.111844	0.638	0.699	0.0126089
Crebzf	2.05644e-08	-0.111512	0.324	0.385	0.000550797
Tspan2	3.05361e-07	-0.111334	0.622	0.684	0.00817879
Eif3c	5.94871e-10	-0.111005	0.198	0.252	1.5933e-05
Cdk11b	4.1085e-08	-0.110575	0.261	0.318	0.00110042
Galnt2	2.31434e-08	-0.110079	0.263	0.32	0.000619873
9330182L06Rik	4.25984e-10	-0.109851	0.514	0.587	1.14096e-05
Otulin	8.48131e-08	-0.108338	0.305	0.362	0.00227163
Ctdspl2	2.07874e-12	-0.107466	0.276	0.342	5.5677e-08
Nucks1	1.25216e-07	-0.105705	0.208	0.257	0.00335378
Cdc37l1	1.03299e-07	-0.105186	0.866	0.899	0.00276676
E130102H24Rik	8.39743e-08	-0.10235	0.228	0.278	0.00224917
Ascc3	7.57948e-07	-0.102268	0.41	0.466	0.0203009
Ubr2	3.67215e-07	-0.102111	0.552	0.614	0.00983548
Xpa	1.25178e-06	-0.101037	0.233	0.282	0.0335278
Slc12a2	3.32977e-11	0.100171	0.69	0.709	8.91845e-07
Nkain2	4.91139e-09	0.100239	0.999	0.995	0.000131547
Sltm	9.00853e-08	0.102032	0.479	0.49	0.00241285
Atp8a1	3.69347e-08	0.102443	0.79	0.801	0.00098926
Cul1	1.43475e-12	0.105352	0.404	0.418	3.84284e-08
Braf	9.57597e-07	0.105669	0.395	0.392	0.0256483
Neo1	1.14016e-08	0.105936	0.516	0.521	0.000305379
Smg1	2.67673e-07	0.106216	0.354	0.352	0.00716934
Psme4	9.09611e-08	0.107113	0.44	0.441	0.0024363
Mpc1	1.13991e-06	0.107139	0.294	0.291	0.0305315
4930402H24Rik	8.48396e-07	0.107523	0.642	0.643	0.0227234
Rbm25	4.35155e-07	0.109438	0.6	0.597	0.0116552
Nfat5	7.27667e-08	0.109541	0.403	0.411	0.00194898
Sort1	1.50823e-06	0.110661	0.388	0.384	0.0403964
Cpeb2	2.82313e-07	0.111231	0.453	0.452	0.00756147
Kif3a	4.12665e-07	0.112465	0.272	0.267	0.0110528
Pabpn1	3.62858e-09	0.112553	0.392	0.391	9.71878e-05
Tmtc2	1.67567e-07	0.113119	0.669	0.678	0.00448812
Arsg	5.56683e-07	0.11372	0.368	0.362	0.0149102
Tnfaip6	2.17462e-07	0.114682	0.335	0.333	0.00582451
Tra2a	5.4237e-10	0.11649	0.579	0.588	1.45268e-05
Apba1	9.14978e-07	0.117234	0.562	0.557	0.0245068
Ralgapa1	7.01545e-08	0.117882	0.567	0.562	0.00187902
Nbeal1	1.15027e-06	0.118931	0.367	0.357	0.0308089
Tsc22d2	1.29816e-06	0.118968	0.255	0.25	0.0347698
Pls1	7.42874e-07	0.120389	0.452	0.441	0.0198971
Itprid2	1.73644e-07	0.120557	0.258	0.249	0.00465087
Adgrb3	1.7976e-06	0.121401	0.329	0.275	0.048147
9330159F19Rik	1.8358e-06	0.122461	0.368	0.366	0.04917
Atp2b1	8.30708e-07	0.124741	0.472	0.469	0.0222497
Shisa4	1.835e-11	0.124973	0.347	0.35	4.91486e-07
Sik2	4.37841e-08	0.125711	0.382	0.379	0.00117271
Rps6ka5	1.48891e-07	0.126745	0.499	0.497	0.0039879
Plekhg1	4.37478e-10	0.127779	0.53	0.531	1.17174e-05
Nbas	4.08099e-07	0.128278	0.632	0.634	0.0109305
R3hdm1	1.01626e-07	0.130078	0.57	0.563	0.00272195
Hook3	2.08593e-07	0.131078	0.56	0.558	0.00558696
Taok1	1.54065e-08	0.131605	0.38	0.374	0.000412647
Synj2	3.13378e-07	0.13196	0.367	0.354	0.00839351
Huwe1	1.52992e-10	0.133573	0.504	0.501	4.09773e-06
Cdh20	3.48538e-07	0.134256	0.738	0.751	0.00933525
Csmd3	3.10143e-08	0.134619	0.953	0.95	0.000830687
Dtna	1.01799e-08	0.135049	0.532	0.535	0.000272659
Gm11659	2.07258e-10	0.137977	0.325	0.323	5.55121e-06
Lrp1b	7.26348e-10	0.138088	0.989	0.988	1.94545e-05
Daam1	1.93802e-08	0.140766	0.572	0.568	0.00051908
Plxdc2	2.23427e-07	0.141307	0.874	0.861	0.00598426
Clasp2	6.36512e-11	0.144249	0.839	0.836	1.70483e-06
Gm42413	4.17753e-08	0.144652	0.485	0.479	0.00111891
Itsn2	1.30865e-07	0.144697	0.588	0.577	0.00350509
St18	7.97433e-08	0.144815	0.96	0.943	0.00213584
Rabgap1l	9.14253e-07	0.14674	0.558	0.533	0.0244874
Enpp2	1.2631e-08	0.149404	0.862	0.841	0.000338308
Map7	2.97811e-08	0.152609	0.85	0.848	0.000797658
Zdhhc20	4.33936e-08	0.152787	0.623	0.616	0.00116225
45176	9.99338e-11	0.152849	0.717	0.722	2.67663e-06
Luc7l2	7.80875e-09	0.154595	0.77	0.754	0.00020915
Slc24a2	4.78219e-08	0.155833	0.978	0.968	0.00128086
Tmbim1	3.78273e-11	0.156638	0.293	0.279	1.01317e-06
Ube2d1	5.40919e-09	0.159229	0.465	0.452	0.00014488
Dennd6a	1.12479e-08	0.159629	0.286	0.27	0.000301263
Plcl1	8.54034e-08	0.160943	0.961	0.961	0.00228744
Vmp1	3.85053e-12	0.16365	0.689	0.685	1.03132e-07
Cttnbp2	2.26916e-07	0.167303	0.644	0.617	0.00607772
Wnk1	4.80734e-13	0.168089	0.727	0.723	1.2876e-08
Erbb4	2.48734e-07	0.168297	0.882	0.858	0.0066621
Ano4	3.16054e-08	0.16853	0.872	0.846	0.00084652
Pcdh9	2.38723e-21	0.169056	1	0.998	6.39395e-17
Zbtb20	2.84742e-11	0.169547	0.925	0.921	7.62652e-07
Sez6l2	1.52727e-10	0.172718	0.327	0.318	4.09064e-06
Slc8a1	3.70557e-07	0.174312	0.743	0.713	0.00992501
A230001M10Rik	3.82225e-07	0.176725	0.399	0.38	0.0102375
Scmh1	1.39578e-06	0.176779	0.313	0.291	0.0373847
Efnb3	7.30855e-09	0.177256	0.417	0.394	0.000195752
Nrbp2	1.92207e-10	0.180672	0.361	0.336	5.14808e-06
Psd3	3.777e-09	0.183253	0.398	0.378	0.000101163
Prkn	9.89192e-08	0.183348	0.599	0.578	0.00264945
Kcnab1	9.48085e-07	0.185844	0.566	0.555	0.0253935
Ttc3	2.65338e-08	0.186455	0.36	0.334	0.000710681
Sorcs3	9.76054e-08	0.187166	0.413	0.4	0.00261426
Wls	1.09363e-09	0.190677	0.277	0.259	2.92918e-05
Nbea	5.9544e-14	0.191875	0.801	0.788	1.59483e-09
Unc5c	4.22745e-09	0.193228	0.852	0.83	0.000113228
Sorcs1	5.57664e-09	0.194618	0.689	0.675	0.000149365
Ftx	8.98181e-07	0.196964	0.253	0.213	0.0240569
Tmeff1	1.36289e-08	0.197879	0.351	0.319	0.000365037
Ptprd	9.25082e-12	0.203122	0.973	0.965	2.47774e-07
Alcam	9.64335e-07	0.203853	0.273	0.235	0.0258287
Lpar1	2.37493e-09	0.206804	0.256	0.233	6.36101e-05
Opalin	5.448e-10	0.207453	0.387	0.364	1.45919e-05
Ppfia2	1.3698e-07	0.209009	0.266	0.211	0.00366888
Magi2	5.0791e-26	0.209118	0.998	0.994	1.36039e-21
Shtn1	1.72531e-12	0.209126	0.557	0.531	4.62107e-08
AC149090.1	1.00575e-08	0.209381	0.378	0.32	0.000269379
Celf2	4.67223e-09	0.211034	0.263	0.201	0.000125141
Ctnna3	3.7421e-08	0.212117	0.707	0.691	0.00100228
Spock3	8.14417e-10	0.212812	0.677	0.644	2.18133e-05
Aig1	2.18639e-11	0.213532	0.548	0.514	5.85601e-07
A330015K06Rik	2.21711e-07	0.214845	0.477	0.448	0.00593831
Epb41l3	5.67813e-11	0.217947	0.377	0.347	1.52083e-06
Mdga2	2.81415e-14	0.22772	0.87	0.846	7.53743e-10
Cdh19	3.33263e-15	0.240626	0.51	0.498	8.92611e-11
Snhg11	1.19108e-09	0.253685	0.632	0.573	3.19019e-05
Grm3	5.66417e-15	0.26222	0.767	0.75	1.51709e-10
C030029H02Rik	4.74376e-17	0.263136	0.674	0.644	1.27057e-12
Slc4a10	6.89441e-11	0.26394	0.252	0.226	1.8466e-06
Cdh2	9.37492e-16	0.265633	0.547	0.507	2.51098e-11
Gm16168	1.74392e-09	0.275133	0.446	0.414	4.67092e-05
Lama2	4.26019e-11	0.278605	0.386	0.347	1.14105e-06
Jpx	4.44044e-15	0.310931	0.291	0.231	1.18933e-10
Ninj2	4.81566e-15	0.325624	0.305	0.259	1.28983e-10
Gria2	1.54906e-18	0.330617	0.521	0.43	4.149e-14
Kdm5c	3.42916e-20	0.331658	0.271	0.205	9.18468e-16
Gm47283	6.62888e-26	0.347181	0.495	0.376	1.77548e-21
Grm7	1.77871e-14	0.389392	0.541	0.471	4.7641e-10
Ttr	7.54269e-21	0.416911	0.339	0.251	2.02023e-16
Kdm6a	8.23479e-38	0.430188	0.504	0.421	2.20561e-33
Ptgds	1.21645e-10	0.462211	0.462	0.393	3.25815e-06
Tsix	0	1.72505	0.438	0.002	0
